# Prenatal alcohol exposure dysregulates the expression of clock genes and alters rhythmic behaviour in mice

**DOI:** 10.1101/2025.05.28.656556

**Authors:** Maria Reina-Campos, Ines Gallego-Landin, Mireia Medrano, Olga Valverde

## Abstract

Foetal Alcohol Spectrum Disorders (FASD) refer to a range of adverse physical, behavioural, and cognitive effects caused by perinatal alcohol exposure. While cognitive impairments are well-documented, FASD has also been associated with sleep disturbances and circadian rhythm disruptions. This study aimed to examine the effects of perinatal alcohol exposure on circadian rhythms at behavioural and gene expression levels across two developmental stages (adolescence and adulthood) in both, male and female mice. Using a validated prenatal and lactation alcohol exposure (PLAE) protocol, we assessed circadian patterns of locomotor activity under free-running conditions and spatial memory performance during adolescence and adulthood. Additionally, we evaluated the impact of PLAE on circadian expression of clock and non-circadian genes involved in neurotransmission across key brain regions, including the medial prefrontal cortex and hippocampus. PLAE altered circadian rhythmicity and impaired spatial memory. Gene expression analyses revealed disrupted oscillatory patterns in clock genes and in genes related to plasticity and cognition, including those from the expanded endocannabinoid system (e.g. *Cnr1*, *Dagla*, *Faah*) and other neurotransmitter systems (e.g. *Oprm1*, *Slc17a8*, *Drd1*, *Gabra1*). These findings underscore the impact of early alcohol exposure on biological rhythms and neurobehavioral function, highlighting circadian dysregulation as a contributing factor to FASD.
