## Supplemental File (Tables S1 to S11) for "Prenatal alcohol exposure dysregulates the expression of clock genes and alters rhythmic behaviour in mice": Table_S2.xlsx

### Sheet: Table_DID_cosumption
Table S2. Two-way ANOVA with repeated measures results for water or alcohol intake during the DID protocol.
Control vs PLAE week 1
	Df	SS	Mean Sq	F value	Pr(<F)
Interaction	3	1.384	0.4613	2.663	0.0602
Day	3	3.776	1.259	7.265	0.0005
Treatment (liquid)	1	1.823	1.823	5.071	0.0409
Subject	14	5.032	0.3594	2.075	0.0345
Residual	42	7.276	0.1732
Control vs PLAE week 2
	Df	SS	Mean Sq	F value	Pr(<F)
Interaction	3	1.278	0.426	2.526	0.0704
Day	3	6.308	2.103	12.47	< 0,0001
Treatment (liquid)	1	4.516	4.516	28.34	0.0001
Subject	14	2.231	0.1593	0.9449	0.5218
Residual	42	7.082	0.1686
Control vs PLAE week 3
	Df	SS	Mean Sq	F value	Pr(<F)
Interaction	3	1.641	0.5469	1.486	0.2321
Day	3	1.339	0.4463	1.213	0.3169
Treatment (liquid)	1	1.051	1.051	1.181	0.2955
Subject	14	12.45	0.8896	2.417	0.0138
Residual	42	15.46	0.368
Control vs PLAE week 4
	Df	SS	Mean Sq	F value	Pr(<F)
Interaction	3	1.835	0.6118	1.382	0.2614
Day	3	15.28	5.094	11.51	< 0,0001
Treatment (liquid)	1	9.836	9.836	14.65	0.0018
Subject	14	9.398	0.6713	1.517	0.1472
Residual	42	18.59	0.4426
Control vs PLAE week 5
	Df	SS	Mean Sq	F value	Pr(<F)
Interaction	3	4.339	1.446	1.804	0.1611
Day	3	18.04	6.013	7.501	0.0004
Treatment (liquid)	1	28.62	28.62	13.64	0.0024
Subject	14	29.39	2.099	2.619	0.0081
Residual	42	33.67	0.8016
Control vs PLAE week 6
	Df	SS	Mean Sq	F value	Pr(<F)
Interaction	3	9.37	3.123	1.427	0.2483
Day	3	9.893	3.298	1.507	0.2267
Treatment (liquid)	1	68.68	68.68	17.97	0.0008
Subject	14	53.52	3.823	1.747	0.0819
Residual	42	91.93	2.189
