## Supplemental File (Tables S1 to S11) for "Prenatal alcohol exposure dysregulates the expression of clock genes and alters rhythmic behaviour in mice": Table_S3.xlsx

### Sheet: Table_DID_cosumption
Table S3. One-way ANOVA with repeated measures results for alcohol intake during the DID protocol.
PLAE week 1
	Df	SS	Mean Sq	F value	Pr(<F)
Day	3	1.023	0.3411	2.762	0.087
Individual	7	1.932	0.276	2.235	0.0728
Residual	21	2.594	0.1235
Total	31	5.55
PLAE week 2
	Df	SS	Mean Sq	F value	Pr(<F)
Day	3	1.212	0.4041	3.641	0.0466
Individual	7	0.717	0.1024	0.9227	0.5091
Residual	21	2.331	0.111
Total	31	4.26
PLAE week 3
	Df	SS	Mean Sq	F value	Pr(<F)
Day	3	1.351	0.4503	1.224	0.3207
Individual	7	7.207	1.03	2.798	0.0318
Residual	21	7.727	0.3679
Total	31	16.28
PLAE week 4
	Df	SS	Mean Sq	F value	Pr(<F)
Day	3	5.332	1.777	7.897	0.0012
Individual	7	2.029	0.2899	1.288	0.3037
Residual	21	4.727	0.2251
Total	31	12.09
PLAE week 5
	Df	SS	Mean Sq	F value	Pr(<F)
Day	3	2.889	0.963	2.797	0.0907
Individual	7	1.229	0.1756	0.51	0.8167
Residual	21	7.23	0.3443
Total	31	11.35
PLAE week 6
	Df	SS	Mean Sq	F value	Pr(<F)
Day	3	0.8696	0.2899	0.2548	0.7076
Individual	7	8.358	1.194	1.049	0.4282
Residual	21	23.89	1.138
Total	31	33.12
