## Supplemental File (Tables S1 to S11) for "Prenatal alcohol exposure dysregulates the expression of clock genes and alters rhythmic behaviour in mice": Table_S4.xlsx

### Sheet: Table_LocAct_ind_fit
Table S4. Kronos' rhythmic analysis output of locomotor activity in mice exposed to water (Control) or alcohol (PLAE).
Control
Experimental group	p value	r square	Average	Acrophase	Amplitude
Contdition L/D	0.0012087	0.472618	297.325	18.6527	107.018
D/D 1st day	0.10137	0.195873	319.197	17.6524	123.809
D/D 6th day	0.000602192	0.506476	462.303	16.6425	249.975
PLAE
Experimental group	p value	r square	Average	Acrophase	Amplitude
Contdition L/D	0.000225009	0.550644	259.755	18.6325	184.186
D/D 1st day	0.00301215	0.424702	264.593	17.3777	163.691
D/D 6th day	0.000939068	0.485144	606.355	15.1806	394.547
