## Supplemental File (Tables S1 to S11) for "Prenatal alcohol exposure dysregulates the expression of clock genes and alters rhythmic behaviour in mice": Table_S5.xlsx

### Sheet: OMICS_clockgenes_ht_hc
Table S5. Kronos rhythmic analysis output of clock genes in medial prefrontal cortex and hippocampus of mice exposed to water (Control) or alcohol (PLAE).
Age	Area	Gene	Control p value	PLAE p value	Control r square	PLAE r square	Control average	PLAE average	Control acrophase	PLAE acrophase	Control amplitude	PLAE amplitude	Control q value	PLAE q value	Pairwise model p value	Pairwise model q value
PD35	Medial Prefrontal Cortex	arntl1	0.0499959	0.00198494	0.270466	0.404595	1.31124	1.43564	19.4771	3.00887	0.206075	0.245974	0.121043	0.0182615	0.0459206	0.000998274
		clock	0.0839293	0.422686	0.210203	0.0752983	1.08332	1.08159	17.628	14.046	0.118106	0.0472488	0.160777	0.570557	0.642582	0.253153
		cry1	4.83138e-05	0.00852837	0.648689	0.364757	1.75619	1.72089	15.3185	15.0116	0.484138	0.324319	0.000915351	0.0533883	0.899197	0.560658
		cry2	5.38881e-05	0.287173	0.664478	0.123075	1.52878	1.46643	15.0051	11.7729	0.352345	0.109443	0.000915351	0.556363	0.176387	0.015318
		dbp	0.000172896	5.14329e-09	0.579488	0.837597	1.52623	1.52383	12.6152	12.8116	0.627556	0.740989	0.00159064	2.36591e-07	1	0.906774
		npas2	0.183437	0.00928493	0.149144	0.388943	1.07127	1.07988	10.9929	6.16919	0.0857003	0.168382	0.2557	0.0533883	0.350546	0.0533439
		nr1d2	5.96968e-05	0.00347682	0.66064	0.388791	1.27941	1.24843	10.8239	11.0144	0.299771	0.213834	0.000915351	0.0266556	0.93389	0.669964
		per1	0.0222906	0.0385941	0.303889	0.266529	1.883	1.82895	14.6737	13.3994	0.67223	0.637405	0.0720137	0.177533	1	1
		per2	0.000166074	4.63517e-05	0.581177	0.56465	1.4238	1.40643	13.8789	13.3157	0.507809	0.573851	0.00159064	0.00106609	1	1
		rora	0.134635	0.233383	0.190284	0.135417	1.24001	1.23981	14.426	12.7025	0.148106	0.122262	0.199781	0.556363	1	1
	Hippocampus	arntl1	0.0033076	0.00156825	0.419552	0.391497	1.02026	1.13823	22.2935	1.54545	0.170888	0.236775	0.0270121	0.0107165	0.0581117	0.527972
		clock	0.0404563	0.052404	0.26323	0.202943	1.1191	1.10224	19.2951	21.4248	0.154913	0.156992	0.152099	0.183414	0.772616	1
		cry1	0.000853963	8.30672e-06	0.489782	0.607758	1.25594	1.28079	16.4562	16.3815	0.237389	0.347971	0.010461	0.000337576	0.433811	1
		cry2	0.0168313	0.718205	0.322267	0.0296428	0.974838	1.01184	4.72108	13.2787	0.083834	0.0246041	0.0916372	0.768156	0.0682933	0.527972
		dbp	4.67135e-05	2.06679e-05	0.613129	0.608588	0.887993	0.780053	7.37151	11.1638	0.292944	0.242077	0.000762988	0.000337576	0.0025251	0.12373
		npas2	0.64508	0.280918	0.0408911	0.0930506	1.06849	1.10592	12.948	5.95358	0.0422466	0.094701	0.820956	0.498469	0.348239	1
		nr1d2	0.151306	3.56575e-05	0.164607	0.559271	0.98613	1.00751	10.7443	12.8443	0.0726791	0.23098	0.382177	0.000436805	0.0107539	0.263471
		per1	0.0280825	0.334971	0.288407	0.0837782	1.27363	1.46973	11.9454	12.4112	0.222449	0.235451	0.125095	0.512925	1	1
		per2	0.781758	0.0689483	0.0231757	0.215828	1.09027	1.08434	16.8938	15.9778	0.04818	0.150763	0.870595	0.198733	0.734856	1
		rora	0.17088	0.0242176	0.154871	0.257442	1.07447	1.07129	18.5639	19.4755	0.109052	0.171742	0.39872	0.118666	1	1
PD60	Medial Prefrontal Cortex	arntl1	0.00636636	0.0185687	0.312417	0.282649	0.856748	0.778769	23.9989	2.04413	0.167299	0.164666	0.0748048	0.218182	0.444457	1
		clock	0.817576	0.176484	0.0148086	0.145881	1.24078	1.22119	21.6706	21.2058	0.0657969	0.20339	0.89363	0.487926	0.97864	1
		cry1	0.0229421	0.000582738	0.243924	0.476717	1.54323	1.59931	17.8442	17.445	0.344177	0.44618	0.161162	0.00912956	1	1
		cry2	0.0240029	0.0951644	0.287555	0.219324	2.25064	2.29637	17.0686	14.6423	0.538968	0.35067	0.161162	0.447273	0.453649	1
		dbp	2.74664e-07	2.67491e-06	0.70139	0.672344	1.67795	1.75367	12.8635	14.1113	0.624341	0.708821	1.29092e-05	0.000125721	0.140025	0.690919
		npas2	0.647173	0.317239	0.0317188	0.0912406	0.984487	0.84434	3.64726	6.29092	0.0493838	0.10535	0.836482	0.51735	0.886087	1
		nr1d2	0.0278953	0.0569304	0.232896	0.220584	1.63067	1.61786	15.1882	14.9244	0.277257	0.188723	0.163885	0.382247	1	1
		per1	0.0151463	0.333258	0.275525	0.0950669	1.7979	1.69838	14.7582	16.2877	0.77015	0.355284	0.142375	0.51735	0.457793	1
		per2	0.0489142	0.175134	0.207157	0.140579	3.66698	3.43679	17.0583	16.3174	1.82487	1.12321	0.208997	0.487926	0.846812	1
		rora	0.692883	0.33965	0.0278281	0.0860565	1.30555	1.30724	14.2719	16.8135	0.079505	0.162471	0.856986	0.51735	0.849958	1
	Hippocampus	arntl1	2.76966e-07	0.000143341	0.701191	0.536797	0.95713	0.894166	23.1502	2.02634	0.190086	0.177154	6.78566e-06	0.00242778	0.00412041	0.2019
		clock	0.00526502	0.960416	0.322023	0.00350587	1.0121	0.889956	20.6166	21.0109	0.222645	0.0154695	0.0234533	0.992022	0.111526	0.698137
		cry1	2.80503e-08	0.000148639	0.724204	0.585797	1.29524	1.23381	18.2535	17.3857	0.410838	0.314587	1.37446e-06	0.00242778	0.403617	0.824052
		cry2	0.444212	0.00523566	0.0583368	0.3936	1.06372	1.05914	16.4416	12.6559	0.0300733	0.108476	0.530888	0.0320684	0.0358843	0.348375
		dbp	1.71312e-06	1.29388e-07	0.612628	0.73332	1.3989	1.47607	11.6066	12.5866	0.492652	0.514081	2.7981e-05	6.34002e-06	0.363784	0.824052
		npas2	0.077442	0.867022	0.167007	0.0118205	1.09697	0.976931	20.3456	21.5258	0.168892	0.0330472	0.151786	0.992022	0.445069	0.851606
		nr1d2	0.00207681	0.0356929	0.367168	0.261388	1.16645	1.07999	16.2178	14.5232	0.18018	0.124202	0.0127205	0.148907	0.399712	0.824052
		per1	0.0355048	0.044566	0.251937	0.246328	1.28727	1.49005	9.86932	19.9696	0.282363	0.530396	0.0901974	0.16798	0.0132676	0.325056
		per2	0.000162099	0.00335092	0.476107	0.404317	1.43876	1.34836	16.7714	14.9971	0.519088	0.241545	0.00158857	0.0273658	0.032618	0.348375
		rora	0.131187	0.987241	0.135048	0.00128324	1.18847	1.09839	18.6491	13.1381	0.207883	0.0187084	0.214272	0.992022	0.39057	0.824052
