## Supplemental File (Tables S1 to S11) for "Prenatal alcohol exposure dysregulates the expression of clock genes and alters rhythmic behaviour in mice": Table_S6.xlsx

### Sheet: OMICS_non-clock_35_mpfc
Table S6. Kronos rhythmic analysis output of genes in medial prefrontal cortex at PD35 of mice exposed to prenatal water (Control) or alcohol (PLAE).
Gene	Control p value	PLAE p value	Control r square	PLAE r square	Control average	PLAE average	Control acrophase	PLAE acrophase	Control amplitude	PLAE amplitude	Control q value	PLAE q value	Pairwise model p value	Pairwise model q value
Avpr1a	0.00707482	0.384363	0.406181	0.0870404	2.62623	3.45859	11.9181	12.0623	1.1569	0.473169	0.0406802	0.570345	0.310186	0.691429
Cdk5	0.00556737	0.399872	0.404934	0.079951	1.30413	1.45698	14.7042	11.7038	0.216226	0.126821	0.0406802	0.570557	0.345703	0.722834
Cnr1	0.238809	0.319484	0.122071	0.0944579	1.13976	1.15199	13.4962	10.7871	0.122913	0.0630215	0.313864	0.556363	0.792766	1
Cnr2	0.111157	0.872338	0.206454	0.013565	1.35429	1.52797	7.55105	13.7248	0.553456	0.153266	0.196662	0.933198	0.265414	0.642582
Crh	0.0104701	0.434119	0.50412	0.153705	1.2352	1.28875	18.4382	23.7994	0.222111	0.172733	0.0535136	0.570557	0.245787	0.642582
Crhr1	0.122249	0.742712	0.231036	0.0343885	1.11685	1.07863	12.3968	18.9825	0.155375	0.0450614	0.199781	0.813447	0.15339	0.538413
Crhr2	0.987617	0.317908	0.00131074	0.103397	1.14895	1.35956	8.78199	5.7363	0.0167282	0.204977	0.987617	0.556363	0.524238	0.893147
Dagla	0.0642169	0.208494	0.250987	0.132839	1.23688	1.28918	12.2681	9.12187	0.198658	0.121708	0.147699	0.556363	0.647619	0.930953
Drd1	0.018659	0.122042	0.303681	0.167151	1.32017	1.39972	12.3981	9.29115	0.27429	0.178007	0.0660243	0.467827	0.445154	0.819084
Drd2	0.422028	0.621308	0.082652	0.0464781	0.915725	1.15578	11.3461	7.52971	0.0913107	0.240927	0.473495	0.714504	0.8306	1
Faah	0.0156516	0.1945	0.340134	0.138299	1.18633	1.24077	12.1371	7.3393	0.182602	0.0917762	0.0636938	0.556363	0.109382	0.538413
Gabra1	0.0784631	0.519013	0.246323	0.0634784	1.08794	1.12622	12.0505	13.2974	0.173853	0.0635286	0.160777	0.645259	0.411999	0.789665
Gria1	0.473341	0.333031	0.0720653	0.104123	1.0567	1.08793	13.3945	7.40314	0.0670112	0.0674348	0.518421	0.556363	0.385837	0.771674
Gria2	0.12662	0.293528	0.178658	0.10545	1.08375	1.13563	13.0797	10.544	0.107225	0.0639301	0.199781	0.556363	0.783012	1
Gsk3b	0.258397	0.544561	0.155624	0.0537536	1.10208	1.05729	17.6622	18.2755	0.120663	0.0806479	0.330174	0.659205	1	1
Hcrtr1	0.0851954	0.686768	0.209076	0.0368786	1.231	1.27991	13.2563	10.2116	0.246058	0.0801447	0.160777	0.770521	0.497652	0.880462
Hcrtr2	0.00651056	0.289474	0.395548	0.116593	2.00358	1.81311	15.2331	16.7128	0.887828	0.350475	0.0406802	0.556363	0.315652	0.691429
MaoB	0.145525	0.320776	0.1677	0.107476	1.46395	1.45284	15.1699	12.6208	0.21415	0.130011	0.209193	0.556363	0.619493	0.919248
Mgll	0.0267368	0.409758	0.280534	0.0746485	1.3213	1.30933	14.3349	16.9951	0.21941	0.0767167	0.0723904	0.570557	0.181295	0.55597
Napepld	0.330142	0.473029	0.122238	0.0843035	1.36325	1.33686	10.6871	6.53222	0.275227	0.19027	0.382328	0.604426	0.566885	0.899197
Npy	0.087379	0.280876	0.226306	0.119252	1.16325	1.17474	12.9649	5.09763	0.143584	0.108652	0.160777	0.556363	0.124939	0.538413
Ntrk2	0.0234827	0.36653	0.340869	0.0911616	1.1933	1.3465	12.7024	7.87743	0.213318	0.0937233	0.0720137	0.562013	0.163865	0.538413
Oprk1	0.521412	0.210293	0.0630464	0.167599	1.17837	1.2794	10.5306	2.18992	0.146596	0.229302	0.545112	0.556363	0.135253	0.538413
Oprm1	0.879541	0.977908	0.0121499	0.00212533	1.03225	1.04059	12.9103	11.961	0.0350359	0.0114638	0.899087	0.977908	1	1
Oxtr	0.0166158	0.0596342	0.35034	0.245691	1.65311	1.64301	18.43	0.991675	0.532344	0.29898	0.0636938	0.249379	0.00961861	0.176387
Ppar𝛼	0.0118124	0.00136053	0.332028	0.466641	2.0476	2.10739	14.4095	15.1136	0.491041	0.59219	0.0543372	0.0156461	0.989215	1
Pparδ	0.116815	0.35461	0.19323	0.0862067	1.29918	1.31784	16.6062	12.0693	0.236722	0.092688	0.199017	0.562013	0.155935	0.538413
Ppp1r1b	0.131908	0.912268	0.183367	0.00831262	1.11659	1.31395	14.9036	15.1289	0.195068	0.0522807	0.199781	0.948823	0.982589	1
Pvalb	0.0332507	0.338656	0.32997	0.0937442	1.1569	1.24585	14.0567	0.305874	0.210921	0.145123	0.0849739	0.556363	0.0279756	0.257375
Slc17a6	0.321829	0.170633	0.107183	0.162073	1.47572	1.36097	17.6393	19.2651	0.196832	0.190634	0.382328	0.556363	1	1
Slc17a8	0.332459	0.17404	0.121516	0.168106	0.991032	0.950168	15.1181	18.1062	0.0712247	0.143373	0.382328	0.556363	0.619482	0.919248
Slc1a2	0.270281	0.587112	0.112135	0.043408	1.22414	1.31892	13.4225	13.1046	0.104963	0.0610396	0.336025	0.692491	1	1
Th	0.0807293	0.928197	0.243935	0.0067509	2.91296	2.05334	17.689	10.7493	2.01595	0.108611	0.160777	0.948823	0.0337156	0.258487
Vip	0.026753	0.24006	0.303795	0.132974	1.3653	1.43863	13.9518	18.4314	0.214244	0.121428	0.0723904	0.556363	0.128247	0.538413
