## Supplemental File (Tables S1 to S11) for "Prenatal alcohol exposure dysregulates the expression of clock genes and alters rhythmic behaviour in mice": Table_S7.xlsx

### Sheet: OMICS_non-clock_35_mpfc
Table S7. Kronos rhythmic analysis output of genes in medial prefrontal cortex at PD60 of mice exposed to water (Control) or alcohol (PLAE).
Gene	Control p value	PLAE p value	Control r square	PLAE r square	Control average	PLAE average	Control acrophase	PLAE acrophase	Control amplitude	PLAE amplitude	Control q value	PLAE q value	Pairwise model p value	Pairwise model q value
Avp	0.282586	0.641138	0.113398	0.0457128	0.803133	0.608568	13.6951	7.37197	0.59528	0.188464	0.566926	0.76254	0.459681	1
Avpr1a	0.173385	0.64897	0.130798	0.0385438	1.25287	1.23845	7.83457	18.0424	0.203057	0.120154	0.509317	0.76254	0.140833	0.690919
Cdk5	0.323285	0.172586	0.101964	0.136192	1.1109	1.11704	11.2633	20.0065	0.0512577	0.0667089	0.566926	0.487926	0.158342	0.690919
Cnr1	0.995988	0.810389	0.00029775	0.0189313	1.06109	1.01607	21.3948	21.6284	0.005583	0.0351577	0.995988	0.846407	1	1
Cnr2	0.144914	0.288605	0.143181	0.111617	1.29697	1.14577	17.6857	20.2351	0.311322	0.313281	0.486498	0.51735	0.915924	1
Crh	0.00622274	0.296155	0.32344	0.104725	0.985169	0.974511	2.03257	1.7122	0.219086	0.126243	0.0748048	0.51735	0.918518	1
Crhr1	0.463862	0.847694	0.0553127	0.0136752	1.05164	0.943485	3.92103	10.5855	0.0697142	0.0411647	0.703275	0.865128	0.876155	1
Dagla	0.256517	0.362116	0.09587	0.0811654	1.03877	1.01352	5.64412	21.2701	0.0726648	0.0598898	0.566926	0.51735	0.153295	0.690919
Drd1	0.271888	0.381338	0.107072	0.0771966	1.1991	1.17202	8.89323	10.3341	0.097194	0.0946685	0.566926	0.51735	1	1
Drd2	0.001571	0.144832	0.403385	0.161091	0.855937	0.938765	22.5999	2.64788	0.272961	0.28431	0.0369186	0.487926	0.122639	0.690919
Faah	0.536852	0.206291	0.0505156	0.128255	1.07352	1.1009	9.93913	21.9309	0.0426155	0.0717975	0.78503	0.51735	0.161282	0.690919
Gabra1	0.808214	0.865128	0.0162457	0.0130843	1.6488	1.62344	13.4346	10.669	0.106356	0.0874172	0.89363	0.865128	1	1
Gad1	0.19496	0.282489	0.114062	0.104097	1.01818	1.07905	23.5225	19.5962	0.145869	0.0950252	0.521275	0.51735	0.58289	1
Gria1	0.0427209	0.308003	0.23107	0.106096	0.89795	0.880703	1.81702	22.7701	0.109433	0.0668858	0.200788	0.51735	0.428145	1
Gria2	0.905658	0.46886	0.00731336	0.0637431	1.10176	1.11658	20.6571	20.8623	0.0322105	0.098604	0.944866	0.595579	1	1
Gsk3b	0.846286	0.525147	0.0122867	0.0568712	1.06043	1.06224	16.7286	18.2918	0.0322667	0.057673	0.903988	0.649524	1	1
Hcrtr1	0.296556	0.385261	0.086104	0.0868375	1.28728	1.35396	7.82768	19.7286	0.140028	0.137636	0.566926	0.51735	0.13016	0.690919
Hcrtr2	0.0392106	5.02836e-05	0.213303	0.59335	1.61107	1.55683	18.4766	18.0016	0.484582	0.533004	0.200788	0.00118167	1	1
MaoA	0.102037	0.683798	0.155549	0.0339637	1.03389	1.01695	7.83974	18.9055	0.0788378	0.0252795	0.399645	0.765948	0.094948	0.690919
MaoB	0.337743	0.122108	0.090071	0.160742	1.0572	1.01048	18.143	18.3348	0.0501271	0.0647785	0.566926	0.487926	1	1
Mgll	0.658507	0.218765	0.0328701	0.12904	1.16692	1.13057	12.8479	18.7784	0.0538517	0.062026	0.836482	0.51735	0.686813	1
Napepld	0.582155	0.0753405	0.0479936	0.291613	2.66989	2.64202	18.8974	20.402	0.70304	2.15209	0.800961	0.442625	0.655838	1
Npy	0.25844	0.398526	0.0953698	0.0838887	2.10251	1.99947	9.00752	8.89279	0.378323	0.29538	0.566926	0.520298	1	1
Ntrk2	0.329263	0.270059	0.0762832	0.103353	0.978531	0.923546	22.7188	23.908	0.0620547	0.0560713	0.566926	0.51735	1	1
Oprk1	0.443327	0.283358	0.0606554	0.103858	1.16372	1.00027	7.90683	15.1087	0.129314	0.16898	0.694546	0.51735	0.202244	0.731191
Oprm1	0.199637	0.30557	0.112505	0.102175	1.16136	1.10602	21.3343	23.1957	0.14547	0.139819	0.521275	0.51735	1	1
Oxtr	0.111835	0.343351	0.155084	0.0967985	1.06377	1.02497	20.1443	10.7368	0.33165	0.165655	0.404327	0.51735	0.176405	0.690919
Ppar𝛼	0.17149	0.0937993	0.126837	0.185997	1.56686	1.60455	13.4043	17.9549	0.21956	0.230517	0.509317	0.447273	0.341136	1
Pparδ	0.753529	0.737475	0.0207439	0.0261328	1.18739	1.14564	17.9406	22.9358	0.0461092	0.0463056	0.885396	0.787757	1	1
Ppp1r1b	0.380384	0.368884	0.0690949	0.0866729	1.11297	1.19999	5.83707	11.9969	0.0868709	0.111271	0.616485	0.51735	0.527934	1
Pvalb	0.924762	0.158939	0.00623795	0.1478	1.25483	1.40776	5.12046	17.587	0.0313913	0.180129	0.944866	0.487926	0.172893	0.690919
Slc17a8	0.797759	0.23774	0.0165977	0.112827	1.05	1.05543	22.5722	20.3532	0.0597064	0.170998	0.89363	0.51735	0.711095	1
Slc1a2	0.711443	0.69373	0.0249039	0.0312973	3.10062	2.97073	12.4824	22.2945	0.435837	0.403692	0.85738	0.765948	0.529797	1
Th	0.319484	0.700761	0.0872414	0.0304476	1.34942	1.27909	22.2203	16.0554	0.744136	0.172502	0.566926	0.765948	0.317828	1
Vip	0.551191	0.150613	0.0465362	0.158101	1.11168	1.09317	6.69641	19.6031	0.0593341	0.126262	0.78503	0.487926	0.0805305	0.690919
