## Supplemental File (Tables S1 to S11) for "Prenatal alcohol exposure dysregulates the expression of clock genes and alters rhythmic behaviour in mice": Table_S8.xlsx

### Sheet: OMICS_non-clock_35_hpc
Table S8. Kronos rhythmic analysis output of genes in hippocampus at PD35 of mice exposed to water (Control) or alcohol (PLAE).
Gene	Control p value	PLAE p value	Control r square	PLAE r square	Control average	PLAE average	Control acrophase	PLAE acrophase	Control amplitude	PLAE amplitude	Control q value	PLAE q value	Pairwise model p value	Pairwise model q value
Avpr1a	0.302625	0.713005	0.124366	0.0277953	1.17014	1.17171	16.7886	7.64561	0.324589	0.11277	0.525914	0.768156	0.20035	0.981715
Cnr1	0.155991	0.45313	0.162177	0.0590736	0.966493	0.986036	5.45182	8.02417	0.0431232	0.0401651	0.382177	0.600092	1	1
Cnr2	0.530464	0.830987	0.0585944	0.0159703	1.82234	1.7856	14.7976	15.2033	0.337218	0.147262	0.736266	0.830987	1	1
Crh	0.271367	0.303022	0.116812	0.087751	1.31134	1.47872	17.1118	20.3068	0.199131	0.157921	0.511882	0.504882	0.760498	1
Crhr1	0.259745	0.407678	0.120486	0.0692663	1.0178	1.04709	10.3626	4.45975	0.106063	0.109485	0.511882	0.554896	0.370501	1
Crhr2	0.870826	0.400041	0.0130863	0.0735072	1.18597	1.1849	15.9559	8.97701	0.072882	0.202603	0.889443	0.554896	0.622903	1
Dagla	0.0462127	0.182653	0.253836	0.127169	0.890414	0.920158	5.5416	6.66818	0.101603	0.0619093	0.152099	0.389131	0.854559	1
Drd1	0.80157	0.0770335	0.0208447	0.185419	1.02277	1.06798	4.03663	2.06164	0.0404591	0.206728	0.872821	0.209702	0.311476	1
Faah	0.00319367	0.0567271	0.421487	0.212684	0.96136	1.00308	6.41322	6.99111	0.0974963	0.0834798	0.0270121	0.185309	1	1
Gabra1	0.54093	0.266005	0.0568411	0.0968482	1.01289	1.06917	0.153793	7.47616	0.0530278	0.0774381	0.736266	0.498469	0.490443	1
Gad1	0.321988	0.318357	0.102308	0.0874994	0.963464	1.01537	6.56861	8.12255	0.0733037	0.0585025	0.525914	0.504882	1	1
Ghsr	0.658394	0.673234	0.0390231	0.0324342	1.04528	1.25114	20.0959	17.8197	0.0986033	0.104701	0.820956	0.768156	1	1
Gria1	2.30182e-10	8.67842e-05	0.87919	0.541292	0.926803	0.94092	5.42941	7.07165	0.130051	0.116598	1.12789e-08	0.000850485	0.0861996	0.527972
Gria2	0.521379	0.277331	0.060142	0.0975153	1.06402	1.0026	19.4027	20.1002	0.0349436	0.0651347	0.736266	0.498469	1	1
Gsk3b	0.430283	0.788575	0.0771747	0.0181055	1.03537	1.04513	16.6156	23.7121	0.0455	0.0338206	0.680125	0.822131	0.823855	1
Hcrtr1	0.717184	0.393173	0.0311634	0.0692906	1.10143	1.10783	11.7726	14.0289	0.0663815	0.0988269	0.857122	0.554896	1	1
Hcrtr2	0.760201	0.491401	0.0257737	0.0531868	1.0997	1.04561	17.5053	17.3466	0.0818393	0.0969618	0.866275	0.633648	1	1
MaoA	0.271611	0.807682	0.116737	0.0184013	0.961733	0.943236	1.8126	16.0161	0.048773	0.0255955	0.511882	0.824509	0.50274	1
MaoB	0.00737227	0.156959	0.37351	0.137691	1.12466	1.13389	16.6062	15.7659	0.141245	0.104867	0.0516059	0.364046	1	1
Napepld	0.890933	0.319415	0.0109384	0.0872571	0.959993	0.853924	1.08497	15.3146	0.0429162	0.180509	0.890933	0.504882	0.583489	1
Npy	0.845177	0.155953	0.0158922	0.138135	1.06348	1.13162	23.937	16.9084	0.0306893	0.075587	0.889443	0.364046	0.527801	1
Ntrk2	0.59015	0.638685	0.048986	0.0352319	1.06118	1.06523	13.0988	16.5501	0.0276262	0.0317066	0.78155	0.763307	1	1
Oprk1	0.0124429	0.110459	0.341488	0.161591	1.50156	1.64526	15.1407	17.4042	0.327032	0.397928	0.0762125	0.284867	0.968294	1
Oprm1	0.670168	0.163449	0.0373995	0.134891	1.14285	1.23352	17.7992	18.7294	0.0948547	0.192575	0.820956	0.364046	1	1
Oxt	0.0497086	0.0129175	0.259299	0.304018	1.04538	1.14065	19.3811	19.4988	0.294374	0.41779	0.152233	0.0703285	1	1
Oxtr	0.453319	0.369604	0.0725798	0.0737058	1.07331	1.15588	17.9155	21.6466	0.0739833	0.123935	0.694144	0.548806	0.694147	1
Ppar𝛼	1.22594e-06	1.52571e-05	0.726475	0.635134	1.37676	1.42366	15.355	17.3651	0.327251	0.330051	3.00356e-05	0.000337576	0.0820189	0.527972
Pparδ	0.308241	0.721126	0.10603	0.0258162	1.05932	1.0678	12.3651	12.0653	0.0485755	0.0246442	0.525914	0.768156	1	1
Ppp1r1b	0.316785	0.719191	0.103699	0.0250373	1.07523	1.10741	17.3183	9.57721	0.0855962	0.072624	0.525914	0.768156	0.496977	1
Pvalb	0.0254408	0.0649894	0.29507	0.196423	1.17936	1.23016	19.5911	17.8801	0.168731	0.168922	0.12466	0.198733	0.822219	1
Slc17a8	0.100724	0.210693	0.196363	0.11714	1.17421	1.02117	13.1118	14.3221	0.137836	0.105123	0.29028	0.430165	1	1
Slc1a2	0.0465609	0.605073	0.253302	0.0393955	1.52568	1.64382	13.6361	21.72	0.206856	0.0586652	0.152099	0.741214	0.0363514	0.527972
Th	0.106633	0.535806	0.191987	0.046865	1.27047	1.42391	18.1203	19.2352	0.379509	0.207655	0.29028	0.673192	0.951449	1
Vip	0.0429521	0.284839	0.259017	0.092083	1.22067	1.20005	16.9942	20.2812	0.178974	0.153005	0.152099	0.498469	0.54092	1
