## Supplemental File (Tables S1 to S11) for "Prenatal alcohol exposure dysregulates the expression of clock genes and alters rhythmic behaviour in mice": Table_S9.xlsx

### Sheet: OMICS_non-clock_60_hpc
Table S9. Kronos rhythmic analysis output of genes in hippocampus at PD60 of mice exposed to water (Control) or alcohol (PLAE).
Gene	Control p value	PLAE p value	Control r square	PLAE r square	Control average	PLAE average	Control acrophase	PLAE acrophase	Control amplitude	PLAE amplitude	Control q value	PLAE q value	Pairwise model p value	Pairwise model q value
Avp	0.190638	0.0785535	0.111645	0.206475	2.34042	2.44111	18.9298	20.9101	0.732428	0.951951	0.293504	0.272221	0.836212	1
Avpr1a	0.0395993	0.659412	0.244804	0.0341054	1.64935	1.34643	14.9822	18.3033	0.48306	0.123125	0.0923983	0.850294	0.222189	0.735774
Cdk5	0.0591901	0.197518	0.188935	0.126424	1.28931	1.27388	15.9389	16.3735	0.10488	0.071677	0.126428	0.460875	1	1
Cnr1	0.010004	0.430017	0.298274	0.0738517	1.07216	1.01942	17.6028	15.2014	0.0981487	0.0361992	0.0377076	0.702361	0.182155	0.735774
Cnr2	0.988322	0.0973932	0.000869773	0.183331	1.70112	1.73658	18.011	14.2019	0.0347028	0.443112	0.988322	0.298267	0.515282	0.865701
Crh	0.612672	0.591901	0.0384359	0.0427602	1.06674	1.18279	20.993	23.7862	0.0721403	0.13776	0.667132	0.828661	1	1
Crhr1	0.000441087	0.251004	0.461033	0.108804	1.05312	1.02648	19.2812	21.5206	0.28431	0.168914	0.00360221	0.529165	0.305741	0.824052
Crhr2	0.563255	0.375138	0.0416289	0.0784563	1.45007	1.31017	16.8587	3.3433	0.163884	0.259567	0.627262	0.65919	0.28566	0.824052
Dagla	0.691281	0.730748	0.0269782	0.0269085	0.960695	0.976903	8.33646	20.5331	0.0288216	0.0392809	0.736364	0.895166	0.68335	0.984828
Drd1	0.0622145	0.761767	0.185936	0.0244342	1.04538	1.0174	18.9037	21.6708	0.164497	0.061266	0.127021	0.910405	0.474975	0.861992
Drd2	0.0368153	0.450424	0.216967	0.0731456	1.1059	1.13635	19.4954	23.7288	0.193796	0.230869	0.0901974	0.71196	0.710285	0.994399
Faah	0.380536	0.520485	0.0690674	0.0529622	1.01723	1.02355	9.15629	2.64401	0.0445729	0.0372893	0.490691	0.772841	0.370553	0.824052
Gabra1	0.00403775	0.945005	0.356585	0.00470263	1.0323	1.01348	19.656	21.8906	0.175793	0.0216995	0.0219833	0.992022	0.132593	0.721897
Gad1	0.251808	0.56325	0.100651	0.0508464	0.943755	0.943844	3.69168	7.62723	0.0519264	0.0440279	0.357182	0.811743	0.739435	1
Ghsr	0.261456	0.912968	0.0913731	0.00824351	1.32033	1.23595	21.9405	17.0817	0.242656	0.0445259	0.357182	0.992022	0.519886	0.865701
Gria1	0.54935	0.505081	0.045033	0.0693748	0.943812	0.937908	5.49528	11.5948	0.0370046	0.058725	0.626003	0.772841	0.565355	0.865701
Gria2	0.08442	0.148354	0.167321	0.152891	1.01139	0.912046	20.7693	19.5739	0.104451	0.0578244	0.159099	0.403852	0.836399	1
Gsk3b	0.0593436	0.6892	0.202244	0.0305426	1.00553	0.956021	19.2287	23.2783	0.100638	0.0316597	0.126428	0.865917	0.225237	0.735774
Hcrtr1	0.0922038	0.119308	0.161864	0.183298	1.11188	1.05712	18.5763	15.0463	0.167463	0.13339	0.167333	0.343886	0.543001	0.865701
Hcrtr2	0.0323837	0.0161798	0.231914	0.32481	1.23551	1.0388	20.9441	19.9557	0.312427	0.227636	0.0881557	0.0880898	0.938912	1
MaoA	0.916206	0.991439	0.00623148	0.000781286	0.984787	0.953854	2.51513	10.3152	0.0153291	0.00306811	0.935294	0.992022	1	1
MaoB	0.018765	0.169989	0.272442	0.155292	1.15604	1.08583	20.1812	21.8425	0.167586	0.0857813	0.0540873	0.416472	0.379986	0.824052
Mgll	0.0065908	0.00327804	0.366536	0.420048	1.17451	1.22576	17.9924	20.3777	0.125067	0.209861	0.0269124	0.0273658	0.150632	0.735774
Napepld	0.125003	0.627089	0.142755	0.0415369	1.02061	0.806923	21.2645	11.2032	0.172094	0.0953226	0.214272	0.836634	0.203248	0.735774
Ntrk2	0.127056	0.631744	0.157959	0.0375495	1.02457	0.991589	21.3662	17.4848	0.0659487	0.0318943	0.214272	0.836634	0.451873	0.851606
Oprk1	0.0154134	0.00445173	0.304294	0.388734	1.39195	1.52908	19.7121	18.5129	0.451213	0.552726	0.0503505	0.0311621	0.972536	1
Oprm1	0.00512076	0.233595	0.333508	0.114126	1.04786	0.979702	20.0578	11.7139	0.204514	0.111182	0.0234533	0.52028	0.0426582	0.348375
Oxt	0.911229	0.883013	0.00712536	0.013011	1.57949	1.62641	17.947	22.0158	0.107216	0.168249	0.935294	0.992022	1	1
Oxtr	0.00189753	0.992022	0.371386	0.000696268	0.990293	0.847508	20.4381	17.5883	0.210165	0.00832833	0.0127205	0.992022	0.113982	0.698137
Ppar𝛼	5.93802e-06	0.00122497	0.603747	0.456394	1.51295	1.46426	16.3559	16.6768	0.522295	0.327372	7.27407e-05	0.0150059	0.308798	0.824052
Pparδ	0.0166467	0.4012	0.270242	0.0763453	0.976197	0.959681	19.8631	17.7102	0.0914361	0.0546371	0.0509805	0.67789	0.679146	0.984828
Ppp1r1b	0.197666	0.162946	0.117243	0.14032	1.2585	1.27013	19.503	21.1557	0.170669	0.198597	0.293504	0.416472	1	1
Pvalb	0.439486	0.259183	0.061284	0.11078	0.963267	0.99672	23.9721	19.802	0.0546573	0.0716877	0.530888	0.529165	0.555794	0.865701
Slc17a6	0.400038	0.296677	0.0633472	0.10928	1.17476	1.00451	21.2873	10.1543	0.18579	0.240129	0.502612	0.559122	0.18649	0.735774
Slc17a8	0.0122031	0.031125	0.287466	0.260453	1.35309	1.31853	17.5979	18.6444	0.245394	0.209386	0.0427108	0.148907	1	1
Slc1a2	0.262419	0.0833329	0.0977906	0.194329	1.04262	1.0515	20.5385	20.0474	0.0600583	0.0805466	0.357182	0.272221	1	1
Th	0.486075	0.276779	0.0583447	0.101515	1.18166	1.22836	19.7065	16.2309	0.113477	0.300976	0.567087	0.542486	0.784967	1
Vip	0.277498	0.37668	0.0905895	0.0781412	1.17043	1.1167	19.6697	19.7584	0.165364	0.195534	0.367497	0.65919	1	1
