## Supplemental File (Tables S1 to S11) for "Prenatal alcohol exposure dysregulates the expression of clock genes and alters rhythmic behaviour in mice": Table_S10.xlsx

### Sheet: Table_2_OMICS_clockgenes_ht_hc
Table S10. Kronos rhythmic analysis output of de novo cycling genes in medial prefrontal cortex and hippocampus of mice exposed to water (Control) or alcohol (PLAE).
Age	Area	Gene	Control p value	PLAE p value	Control r square	PLAE r square	Control average	PLAE average	Control acrophase	PLAE acrophase	Control amplitude	PLAE amplitude	Control q value	PLAE q value	Pairwise model p value	Pairwise model q value
PD35	Medial Prefrontal Cortex	MaoA	0.230015	0.000568247	0.130609	0.526354	1.20998	1.18353	11.0512	8.3568	0.130929	0.196064	0.311197	0.00871313	0.257645	0.642582
		Npas2	0.183437	0.00928493	0.149144	0.388943	1.07127	1.07988	10.9929	6.16919	0.0857003	0.168382	0.2557	0.0533883	0.0533439	0.350546
		Oxt	0.494693	0.0158037	0.102623	0.339495	1.57383	1.49295	17.7351	4.95097	0.395973	0.841019	0.529207	0.0807743	0.015338	0.176387
	Hippocampus	Avp	0.185196	0.0357559	0.148371	0.226039	1.6366	1.78619	12.4324	17.3428	0.462562	0.833619	0.412481	0.159276	0.122488	0.666877
		Cdk5	0.871291	0.00101481	0.0130361	0.436969	1.10095	1.16491	17.4477	15.8063	0.036168	0.0743052	0.889443	0.00828765	1	1
		Drd2	0.747961	0.00174962	0.0272786	0.410824	1.04296	1.06935	19.3467	19.9762	0.0445597	0.254265	0.866275	0.0107165	0.077251	0.527972
		Mgll	0.475086	0.0427492	0.0684281	0.231028	1.10693	1.11602	16.0382	16.5264	0.0524025	0.0815182	0.705431	0.166259	1	1
		Nr1d2	0.151306	3.56575e-05	0.164607	0.559271	0.98613	1.00751	10.7443	12.8443	0.0726791	0.23098	0.382177	0.000436805	0.0107539	0.263471
		Rora	0.17088	0.0242176	0.154871	0.257442	1.07447	1.07129	18.5639	19.4755	0.109052	0.171742	0.39872	0.118666	1	1
		Slc17a6	0.25182	0.0441095	0.123078	0.213438	1.14603	1.2452	17.5411	18.8456	0.167509	0.284253	0.511882	0.166259	0.912994	1
PD60	Medial Prefrontal Cortex	Crhr2	0.59646	0.0383165	0.0375539	0.238011	0.797719	0.781741	6.45551	1.97831	0.0559417	0.214976	0.800961	0.300146	0.111745	0.690919
		Slc17a6	0.317561	0.0255779	0.0911639	0.306915	1.08103	1.07256	21.9895	19.8241	0.105948	0.171294	0.566926	0.240432	0.544274	1
	Hippocampus	Cry2	0.444212	0.00523566	0.0583368	0.3936	1.06372	1.05914	16.4416	12.6559	0.0300733	0.108476	0.530888	0.0320684	0.0358843	0.348375
		Npy	0.195702	0.036467	0.10998	0.259946	1.18833	1.20497	15.5687	23.0972	0.0938951	0.123713	0.293504	0.148907	0.0302141	0.348375
