## Supplemental File (Tables S1 to S11) for "Prenatal alcohol exposure dysregulates the expression of clock genes and alters rhythmic behaviour in mice": Table_S11.xlsx

### Sheet: OMICS_clockgenes_ht_hc
Table S11. Kronos rhythmic analysis output of clock genes in suprachiasmatic nucleus at PD60 of mice exposed to water (Control) or alcohol (PLAE).
Area	Gene	Control p value	PLAE p value	Control r square	PLAE r square	Control average	PLAE average	Control acrophase	PLAE acrophase	Control amplitude	PLAE amplitude	Control q value	PLAE q value	Pairwise model p value	Pairwise model q value
Suprachiasmatc Nucleus	arntl1	0.0140803	5.75532e-05	0.288968	0.62329	0.878789	0.881016	23.8173	23.135	0.133678	0.162311	0.0708577	0.00276255	1	1
	clock	0.353009	0.995664	0.0769732	0.000377781	0.857711	0.913558	0.686115	15.2553	0.0835091	0.00606378	0.48173	0.995664	0.608368	0.833046
	cry1	0.13008	0.0269853	0.150552	0.279929	1.2191	1.12101	14.6762	12.5694	0.112033	0.239944	0.260161	0.195539	0.262112	0.549181
	cry2	0.00253264	0.0676058	0.380151	0.285918	1.297	1.22824	14.86	11.3749	0.244656	0.270631	0.0607834	0.314337	0.153266	0.432751
	dbp	6.57674e-05	0.00088127	0.537149	0.472427	1.34728	1.28469	10.9777	10.2158	0.443172	0.384705	0.00315684	0.0211505	0.960056	1
	npas2	0.0136439	0.651412	0.281323	0.0399984	1.37234	0.968627	17.4111	9.50989	0.743634	0.0428116	0.0708577	0.781694	0.0162187	0.242959
	nr1d2	0.014762	0.133309	0.286274	0.174621	1.16879	1.14332	10.0835	12.7009	0.183342	0.175058	0.0708577	0.314337	0.462901	0.694352
	per1	0.0217508	0.684476	0.273131	0.0372005	1.7674	1.58564	15.3313	9.76954	0.504856	0.104149	0.0869367	0.782692	0.0895589	0.403706
	per2	0.476592	0.384132	0.0554128	0.0798304	1.43572	1.86462	10.966	9.99219	0.280624	0.475015	0.557961	0.58168	1	1
	rora	0.361298	0.374528	0.0753239	0.0892913	1.05286	1.05857	7.69479	22.8832	0.125147	0.0421949	0.48173	0.58168	0.460037	0.694352
